# Functional evolution of olfactory indolergic receptors in Diptera

**DOI:** 10.64898/2026.01.06.697762

**Authors:** Michal Arbel, Esther Yakir, Jonathan D. Bohbot

## Abstract

Indole and skatole are widespread semiochemicals mediating mosquito behaviors such as host seeking and oviposition. These cues are detected by a conserved group of odorant receptors (indolORs) first identified in mosquitoes and later found in brachyceran flies, suggesting that indolic detection may represent a broader dipteran trait. To test this, we identified and functionally characterized ten new candidate receptors from eight species spanning the dipteran phylogeny. Phylogenetic and functional analyses indicate that these receptors form a single, well-supported clade with diversified in sensitivity to indole and skatole. Comparative motif analysis revealed four conserved residues correlated with ligand preference. The previously described indole-sensitive receptor from the lepidoteran *Helicoverpa armigera* OR30 does not exhibit these positions and may have involved sensitivity to indole via another mechanism. These findings underscore the evolutionary trajectory of indolORs across Diptera, revealing both conservation and diversification in indolic odor detection mechanisms.
