## Supplementary Table 1 for "Functional evolution of olfactory indolergic receptors in Diptera"

### Sheet: candidate_indolORs
Supplementary Table 1. List of candidate dipteran indolORs.
Diptera family	Species	OR	Accession	Sequence
Psychodidae	Lutzomyia longipalpis	OR10	LLOJ010523/XP_055691121.1	MKSVDEIPFVSFSVKVWKIMGFLYSPGFNIQRYFCLSINIVLNIFQFAYLCTEKKLDKLILNGYFTVLYFNSIIRVFVVLKNQKKFENCIQKLTNLYNNIEMHGDDYTVNILQSIGSRAYKFSIINHCLAITTGTSFLIYPVFTKMADLPYGLYIPGLNVTDRSTYYALFAYEVLVTPPGASLYIPFSNLFISFLLFYIVLIRILRYHIDNIVQHEEDTEQDERIVMKKLKIAIRYHQNLITFVDEFNSLVTNVCFIELIFFVMLLCALLFVLNIVELFPQICLSCLYIVLIMTQLYTVYWSANELTYESLKIHQTLYNCQWYNMSEKCKNLLIIFMIRASRPLEISAGNIYPLTLQMFQSLLNVSYSYFTVLRRIY
		OR10.1	LLOJ010522	MKQFMETVPYMAFSISIWKHMGMILEPPYTKFRRYFYVTINVLLNVFQFAYLFSTKELEKLILNGYFTFLFLNAIIRAVIVINKRNDIEKFMGKVAYFYDIVAKSKDEYISNLIKETGIRAHRFSVMNLCLALTTGTCFLIYPVFTGMNDHPYGVHIPGIDYMKSPIYEIIYIYEVFVTPPGASLYIPFSNLFSAFCMFAVVLVKILKYKINNLKQSNDSDENVTKKLHNVLEYHKLLIEFVEEINQIVTYICLIELVFFVLLLCALLFVLNIVKLLPQIIMSCLYIILIMTQLFSLYWNANELWVESLDISQTIYFSPWYNMDQKTKMKLLLMMARTQRPLKITAGNIYPLTLQMFQSLLNVSYTYFTVLRRFYKK
	Phlebotomus papatasi	OR2 like	XP_055701263.1	MKTAEEVPFVAFSVKVWKFMGFLFATKYSNQRYFFLLINVALNISQFAYLFTEEKLDKLILNGYFTVWYF NCIMRVVIVLKRQKDYEDCIHKLVRLYNFIETTGDEYMVNLLQEVGKKAHRFSIMNVCLSLTTGACFLIY PVFTGMQDLPYGVYVPFLNTSNRFTYKLLYLYEILATPPGVTLYIPFSNLVISFFLFAHTLMQILRYKLN ILMDPEKDQDEKMTEKKLKIAIKYHQVLIVLIDDINSLVVSVSFIEIIFFTMLLCALLFVLNIVELLPQI CLSCLYIVLIMTQLFTLYWGANEVTVESLKVREALYDMPWYNMNEKCKKLLLIVMIRSSRPLQIVAGNIY PVTLQMFQSLANVSYSYFTILRRVYQ
		OR2.1	PPAI009955	MKTVEEVPFVAFSVKVWKFMGFLFASKYSNQRYFFLLINVALNISQFAYLFTEEKLDKLILNGYFTVWYFNCIVIVIVLKRQKDYENCIHKLVRLYNFIETTGDEYMVNLLQEVGKKAHRFSIMNVCLSLTTGACFLIYPVFTGMQDLPYGVYVPFLNTSNRFTYKLLYLYEILATPPGVTLYIPFSNLVISFFLFAHTLMQILRYKLNILMEPEKDQDEKMTEKKLKIAIKYHQVLIVLIDDINSLVASVSFIEIIFFTMLLCALLFVLNIVELLPQICLSCLYIVLIMTQLFTLYWGANEVTVESLKVREALYDMPWYNMTEKCKKLLLIVMIRSSRPLQIVAGNIYPVTLQMFQSLVNVSYSYFTILRRVYQ
Sciaridae	Scaeva pyrastri	OR49b	AOE48074.1	MVMVLEKKDPKELILQEILAIPMVAMSIRVLKYWGLIYERNWRRYFSLSLTTIFNLTQFIYMSLTREAVD VIIRNAYMLVLWFNTILRGYLMVMQKSKYEKFLSDFIDLYKSLLHSNDKIITDMLKATNALGKNTAIINM VLGLMTVLGFCAYPIFADTRMLPYGSHIPGINELEDPAFYIFYVYQVIITPIGCFMYIPFGSLVVSLIMF AILMCKVLQHRLRGINGDQNSSNKILMMKIKWCIKYQKTIIKYVSIINNLTTYVFLVEFICFGTLLCGLL FLLNIAETTAQVTIAVTQISMIFSQILTLYWYASQLAEESGKVADAAYDVNWFLIEKPMQTNILMLIMRA QSPCVMTVGNIYPMSLEMFQSLLNASYSYFTILRRFYD
Stratiomyidae	Hermetia illucens	OR49b	XP_037926494.1	MIEDVPIISINVKILKFWSFILVHNWRRYISIIPAMIMNVAQFLDMYFTTEPIDSIARNFYFVVLWFIAV MRALYLTANRRKFEVFMENLEYMYHEIKRDGEKPIVNLLNEVTNNARRISKFNLAFAAFVSTGFVLYPLF TGDRALPFGVTIPGVDKYAEPAYGIIYAWQVIITPMGCCMYISFTSIVVGYMMFGTVAAQYLQHRLRKLR EPGDTDRMVMMKIVWCVQYHRRLIRYTSQLNDLVTYVSFLEFVTFVATICALLFALNIVTTFQQMFIVST YIFMRVIQIFTMYWHANELSDQSTKVAIAAYDSPWVDFNVPARKALVFIILVAQKPLSIMVGNIYPMTMQ TFQSILNAAYSFFTILSQIYG
		OR30a	XP_037926921.1	MIEDLPIISINVKILKFWSFILVHNWRRYISLIPSIFLNITQFLDMYFSNEPIDSIIRNVYFLVLWFNTV IRALFLIANRRKFEIFMENLEYMYYEIKKDGEKPIVSLLDEMTKTARRLSIFNLFLGVLVSTGFVLYPLF SNERALPFGITIPGVDKYAEPAYGIIYTWQVIITPMGCCMYIPFTSIVVGYMMFGTVASHYLQHRLRRLR ERGDTDKIVMMKIVWCIQYHWRLMRYTTKLNDLVTYIALLEFLTFGATICALLFLLNIVKTFEEMFIVST YILMIIMQLFTLYWYADELSVQSLRMAVAAYDSSWLDFKVPARKALVLIILRTQKPLMLKVGNVYPMTMQ TFQSVLNAAYSFFTILRRMYV
Syrphidae	Episyrphus balteatus	OR49b	XP_055837451.1	MLEEIQVVYMSVRILKFWSLIYDHNWRRYLCLSLTSILNMTQFTYMFLTHESVDAKIRNAYMLVLWSNTI LRAYLLVHQKDKYENFLADLQYIYYEIKKDGEKYIQSLLDETNLMGKYMSRLNLFLGLLTCIGFGSYPLF ANEKVLPFGSIVPGVNEYKTPVYEILYVYQMIVTPMGCCMYIPFTSLIVAFIMFAILMCKVLQYRLRNLK NPGDSNEVITNKLIWCIKFQKTIIRYIQTVNNLTTYIFFLEFMAFGILLCALLFLLIIVDSLAQAVIVCA YITMIFAQILALYWYANELYQETLNIAAAAYETNWFEFEIPTQKFVMLLILRAQKPCSLMVGNVHPMNLE TFQSLLNVSYSYFTLLKRIYG
Tephritidae	Ceratitis capitata	OR49b	XM_004526501.2	MFDDLQLIQMSVRILRFWSLIYEHTWRRYACLSMTTFLVFTQFYYMFRTSEGIDSIIRNSYMLVLWFNTILRAYLLLYDREKYEELLRDLENFYYDLKKSKDFYIQDLLNEVNSTGKYMARGNLFLGLLTCFGFAFYPLFATERVLPFGSMIPGVDEYKSPFYEFWYIYQMIVTPMGCCMYIPYTSLIVAFIMFGIVMCKALQFRLKTLHRCRHVDGLIHKNVKECIRYQLSIIDYIARVNGFTTYIFLLEFLAFGTLLCALLFLLIIVDSSAQAIIVCAYIAMIFAQILSLYWYANELREQNLAIAAAAYDTEWFTFPIPVQKYILLMILRAQKPPAIMVGNTHPITLELFQSLLNASYTYFTLLKRVYI
		OR43a	CAD7013452.1	MPITRIEDNPLLAINVRLWKFLSVLFARNWLRCAAFVAPVCLMNAMQFVYLYQQWGDLATFILNTFFATSIFNALLRTCLVIKNRDKFEALIQELVTMYDDIEATGNDYAKRELAAATKAARKISIFNLSASFCDIIAATLFPLFQENRIHPFGVALPGIDVTRSPLYEIVYISQLPCPFTLTSMYMPYVSLFASFAMFGKVALKVLQDNLRNLCDNMQHKSEMELFNLLRSNISYHARISKYVNDFNELVTYMVLIEFMLFSCVICSLLFCINITNSTAEKISIVMYIGTMLYVLFTYYWQANGILEQSLLVSDAAYEMQWYKCSQRFKRTLLIFIGRTQKPLQIRVGQMSPMTMEVFQSLLNSSYSYFTLLHNLYND
Diopsidae	Teleopsis dalmanni	OR49b	XP_037956548.1	MFEDIPLIYMSIKTLKFWSLIYDRSWRRLVCLSMTTFMVLTQFSYIFQTDEGIQAIIRNAYCTVLWFNTI FRAYMLLLHGERYQNLIALMVKYYNELRQSKDMYIKHLLDEADGNGKIMVRGNLFLGLLTSIGFGCYPLF ANERVLPFGSMIPGINELKTPFYQFWYVYQMTMTPIGCCMYIPYTSLVVGLIMFGIVMCKSLQYRLKTLK NIEYNSHQSIQNSVIECIKYQNRIIRYIEVINQLTTYVFLIEFLAFGTLLCALLFLLIIIDSTAQTVIVC AYISMTFAQILALYWYANELREQNLAVAAAAYETDWFLFDTSTQKYILLIIMRAQRPSTIKVGDNYPMTL ELFQSLLNASYTYFTLLKRVYG
Glossinidae	Glossina fuscipes	OR30a	XP_037896753.1	MHLRAIEDVPLYQTSLRIMKFWSFLLQDNWRRYVCLIPYIMINTTQFLDIYHSEESIDAIVRNAYIAVLF FNTILRAVLLCINRFDYEKFMDKIRLLYIELTDSEDNVIRALVRDTTTAAKYIAKMNLLMGFCSCVGFVT YPIFTTSRVLPFGMYVPGIDKHESPFYEIFFVLQVIITPMGCCMYIPFTNIVVAFILFAILMCKVMQHKL KQLHDVKDEKAREVIIWCIKYQLQLINYVKTINELTTYTYLVEFLAFGAMLCAMLFLLIIVDTVGQMVII GIYIFMIFSQSVIMYYYANELYDQSLFVAEAAYNSDWFHFNVMTQKILHLLILRAQKPCAILVGNIYPMN LEMLQSLLNTTYSYFTLLKRLYG
Muscidae	Musca domestica	OR43a	XP_011293472.1	MMEENRMVSINIKIWKFFAIIYPTSDKLWRLYSIQFVTILLNFMQFMFLIEMWGNLAPFILNVFYVSATFDCLLRTGVIVYNRSKFEAFLAEFDSMYSEIEENGDDYAKGKLKEATEFCRKFSLFNVLASFLDLIGTMSHPILTGTRTHPFGVALPGIDSAVSPYYEIYFILQLHCPITLSVLYMPFVSIFVTFSSFGKTALQILQHRLKDIFEIYDDDETRLEALKECAHYYNRLTRFIKVFDEMVTYVILGEFLLFGAIICSLLFCINIIDTMAQFVSIIMYVGTMLYVLFACYYSANEMLEESLKVSEAAYSIPWYEGTPQFRKTLLLFIQRTQKPLCLTVGNVYPMTLLIFQSLLNMSYSYFTMLRGLKIQ
	Stomoxys calcitrans	OR49b	XP_013102404.1	MLDDIELIYMSVKILTFWSFLYDRNWRRYATLIPTTFLVFTQFYYMFMTHEGIDAIIRNSYMLVLWFNTILRAYILIKDNSKYQRLIKDLENYYYDLQRSNDPYVNGLLTEANASGKLMSRGNIFLGLLTCIGFGLYPLFATERVLPFGSIIPGVNEYKSPFYECWYAFQMIITPIGCCMYIPYTSLIVSFIMFGIVMCKTLQYRLKALKRFSDNSKMIHDEVIACIKYQKKIIEYIKTVNSLTTFIFLLEFIAFGTLLCALLFLLMFVDSAAQAIIVYAYITMIFSQILALYWYANELTEQNLKIAAAAYETEWFTFEIPTQKSILLLILRAQKPSSIKVGNIYPITLELFQSLLNASYSYFTLLKRVYG
		OR30a	XP_013117463.1	MQLRTIEDVPLLSTNLRIMKFWSFLLQHNWRRYSCLIPYIMINTTQFLDICFSTEPIDAIVRNAYIAVLF FNTILRAVLLCVNRFEYEQFMENIRQLYIELMNSEDKALRKMLQECTMTSRFISKINLLMGFTSCIGFVI YPLFATSKVLPFGMYVPGIDKYESPFYQIFFISQIIITPMGCCMYIPFTNMIVSFILFAILMCKVLQHKL KNLKNVSNDKARQVIVWCIKYQLKLIEYVDKINDLTTHTFLVEFMAFGAMLCAMLFLLIIVETVGQMIII SIYIFMIFAQSVIMYYFANELYDQSLNVAIAAYDSNWFDFDVSTQKSLMLLILRSQKPCAILIGKVYPMN LQMLQSLLNATYSYFTLLKRVYG
Sarcophagidae	Sarcophaga bullata	OR49b	TMW54610.1	MFEDIQLIYMNVKILKFWSLLYDQNWRRYVCLTPATFLVFTQFYYMFMTHEGIDAIIRNSYMLVLWFNTI IRAYILIYDREKYEHLIGVLEKHFYDLMASDDPYIDNLLSEVNSMGKAMSKGNLFLGLLTCIGFALYPLF AVDKVLPFGSMIPGVNEYESPFYELWYVFQMVITPMGCCMYIPYTTLIVTFIMFGIVLCKTLQHRLRTLY RFNNNPEQIERQVIQYIKFQKEIIDYIETVNRLTTFIFLLEFIAFGALLCALLFLLIIVDSMVQTVIVCA YINMIFAQILALYWYANELKEQHLEIAAAAYETEWFTFKLPIQKNIQLLILRTQKPCSIKVGNMYLMTLE LFQALLNASYSYFTLLKRVYG
Calliphoridae	Calliphora stygia	OR30a	AID61207.1	MDIKSIEEVPMFISSLRIMKFWAFLLEHNWRRYASLIPYTLLNITQFMEIYFSTEPVDAIIRNAYIAVLF FNSTLRGVVLCLNRFGFEEFMETIRILYIELRASDEKIIRKMLHETTKTSILVSKVNLVMGACSVMGFLM YPIFATTKALPYGIYVPGIDKYQSPYYEIFFLIQIVMAPMGCCMFIPFTNLIVAFILFGILMCKVLKHKL SNLKEVSNEKARAVIVWCVKYQLELIKFVNTMNSLTTHTYMIEFLAFGAMLCAMLFSLVIAETPAQMIII SIYMFMIFSQSVVLYYFANELYDQSLLVAIAAYECNWFDFDVETQKILKLMILRAQKPCAIMVGKVYPMN LELLQSLLNATYSYFTLLKRVYG
		OR49b	AID61215.1	MFEDIQLIYMNVKILKFWSLLYDNNWRRYVCLIPTTFLVFTQFYYMFMTHEGIDAIIRNSYMLVLWFNTI LRAYILIYDSEKYQNLIKDLEKHFYDLMNSNDFYIQSLLDEVNSMGKVMSKGNLFLGLLTCIGFALYPLF AEEKVLPFGSMIPGVNEYKSPFYEVWYAFQMIITPMGCCMYIPYTTLIVSFIMFGIVMCKTLQHRLRTLK LFNQNPLLIYQQVINCIKFQKEIISYIEIVNRLTTFIFMLEFIAFGTLLCALLFLLIIVDSSAQALIVCA YITMIFAQILALYWYANELMEQNLQIAAAAYDTEWFTFEIPVQKNIQLLILRAQKPCSIKVGNMYLMTLE LFQALLNASYSYFTLLKRVYG
	Lucilia cuprina	OR30a	XP_023295767.2	MSLRTIEDVPLFNTSLRIMKFWSFLLQHNWRRYSCLIPYIMINTTQFLDIYFSTEPIDAVVRNAYIAVLFFNTILRAVLLCLNRFEYEKFMENIRLLYIELMESEDKSTRKMLHETTLASRFISKINLFMGTCSCIGFITYPIFATSRVLPFGMYVPGIEKYESPFYQIFFICQVIITPMGCCMYIPFTNLVVAFILFAILMCKVLQHKLRNLKDVSNEHAREVIVWCIKYQLELIRYVDTINNLTTHTFLVEFLAYGAMLCAMLFLLIIVETLAQMIIISIYIFMILSQSVIMYYFANELYDQSLLVANAAYDCNWFEFDVSTQKYLNLLILRSQKPCSILVGKVYPMNLEMLQSLLNATYSYFTLLKRVYG
		OR49b	KAI8127517.1	MFENIQLIYMNVKILKFWSLLYDSNWRRYVCLTPTTFLVFTQFYYMFMTHEGIDAIIRNSYMLVLWFNTI LRAYILIYDREKYQNLIQVLEGHFNDLMNSNDFYIQSLLDQVNSMGTVMSKGNLFLGLLTCIGFALYPFF AVEKVLPFGSMIPGVNEYRSPFYEIWYAFQMIITPMGCCMYIPYTTLIVSFIMFGIVMCKTLQHRLRSLK RCGKNSTLIYQQVINCIKFQNDIISYIETVNHLTTFIFMLEFLAFGALLCALLFLLIIVDSTAQALIVCA YITMIFAQILALYWYANELKEQNLKIAEAAYDTEWFTFEISTQKNIQLLILRAQKPCSIKVGNMYLMTLE LFQALLNASYSYFTLLKRVYG
