## Supplementary Table 2 for "Functional evolution of olfactory indolergic receptors in Diptera"

### Sheet: EC50_values 
Supplementary Table 2. EC₅₀ values and statistical comparison of indole and skatole responses. nd: not determined.
Receptor	p value	EC50indole (nM)	EC50skatole (nM)	Test type	Reference
AaegOR10	nd	1410	100		(Bohbot et al., 2011), (Bohbot & Dickens, 2012)
AaegOR2	nd	370			(Bohbot et al., 2011)
AaegOR9	< 0.0001	828	5	t-test	(Ruel et al., 2019)
AalbOR10	0.0001	11320	1258	t-test	(Perets et al., 2025)
AalbOR2	< 0.001	379	10090	t-test	(Perets et al., 2025)
AalbOR9	0.0001	1288	35.41	t-test	(Perets et al., 2025)
CcapOR43a	0.0001	1032000	479400	f-test,	(This study)
CcapOR49b	<0.0001	7900	136000	f-test	(This study)
CquiOR10	nd	2400	90		(Hughes et al., 2010)
CquiOR2	nd	280	20000		(Pelletier et al., 2010)
CstyOR49b	0.0524	1630	10290	f-test,	(This study)
DmelOR30a	0.0046	619	879	f-test	(Ruel et al. 2021)
DmelOR43a	4.957e-10		14500	not tested directly	(Ruel et al. 2021)
DmelOR49b	<0.0001	10700	16100	f-test	(Ruel et al., 2021)
EbalOR49b	<0.0001	4097	19830	f-test	(This study)
HarmOR30	nd	228900			(This study)
LcupOR49b	<0.0001	1742	15820	f-test	(This study)
LlonOR10	<0.0001	7139	1100	f-test	(This study)
LlonOR10.1	<0.0001	84720	18040	f-test	(This study)
MdomOR30a	<0.0001	5196	331	f-test	(Pitts et al., 2021)
MdomOR49b	<0.0001	716	9237	f-test	(Pitts et al., 2021)
SbulOR49b	0.0002	644	9059	f-test	(This study)
ScalOR30a	<0.0001	16109	500	f-test	(This study)
SpyrOR49b	0.0451	11470	6047	f-test	(This study)
TambOR10	< 0.0001	9163	87	t-test	(Dekel et al. 2019)
TambOR2	< 0.0001	88	1380	t-test	(Dekel et al. 2019)
