## Supplementary Table 3 for "Functional evolution of olfactory indolergic receptors in Diptera"

### Sheet: SEA indolORs
Supplementary Table 3. SEA (Simple Enrichment Analysis) for conserved indolOR motifs. Counts of receptors with or without each motif in dipteran indolORs and non-indolORs, with associated p and q values.
motif_name	motif_id	dipteran_indolOR_with_motif	nonindolOR_with_motif	dipteran_indolOR_without_motif	nonindolOR_without_motif	p_value	q_value
PGCCMYIP	motif_1	23	56	2	594	3.916e-21	2.937e-20
NASYSYFT	motif_2	25	218	0	432	3.53e-12	3.782e-12
PYGMYIPG	motif_3	25	82	0	568	7.489e-22	1.123e-20
PMTLEMFQ	motif_4	25	114	0	536	1.097e-18	2.743e-18
ALYWHANE	motif_5	25	92	0	558	9.265e-21	4.632e-20
RAQKPLEI	motif_6	25	198	0	452	3.66e-13	4.575e-13
FGMMLCAL	motif_7	25	158	0	492	1.897e-15	3.557e-15
NVRVWKFW	motif_8	25	104	0	546	1.402e-19	4.206e-19
YFNTVLRA	motif_9	25	120	0	530	3.492e-18	7.483e-18
EAAYETPW	motif_10	25	206	0	444	9.29e-13	1.072e-12
GFVVYPLF	motif_11	24	137	1	513	5.708e-15	9.514e-15
SPFYEIWY	motif_12	23	133	2	517	1.201e-13	1.802e-13
NELVTYIF	motif_13	24	79	1	571	4.62e-20	1.733e-19
YIFMIFSQ	motif_14	23	139	2	511	2.992e-13	4.08e-13
DHBWRRYI	motif_15	17	60	8	590	8.947e-12	8.947e-12
