## Supplementary Table 4 for "Functional evolution of olfactory indolergic receptors in Diptera"

### Sheet: motif_metrix
Supplementary Table 4. Motif sequence matrix for indolORs. Amino acid sequences of the nine conserved MEME motifs (MEME-2 to MEME-10) for each receptor.
Receptor	MEME-2|NASYSYFT	MEME-3|PYGMYIPG	MEME-4|PMTLEMFQ	MEME-5|ALYWHANE	MEME-6|RAQKPLEI	MEME-7|FGMMLCAL	MEME-8|NVRVWKFW	MEME-9|YFNTVLRA	MEME-10|EAAYETPW
AaegOR2	NASYSYFT	PYGVYIPG	PMTLEMFQ	ALYWHSNE	RAQRPLAI	FGMMLCAL	NVKVWLFW	YFNLVLRT	SLYYNSAW
AaegOR9	NASYSYFT	PYGMHIPG	PMTLEMFQ	AFYWHANE	RSQVPLEI	FGMMLCAL	NARVWRFW	YFNAVLRV	EAAYSGPW
AaegOR10	NASYSYFT	PYGMFIPG	PMTLEMFQ	AFYWHANE	RAQQPLEI	FGMMLCAL	NARVWRFW	YFNAVLRT	EAAYSGPW
DmelOR30a	NAIYSFFT	PYGMYLPT	PMNLKMLQ	VLYYVANE	RSQKPLAI	FGAMLCVL	TLKLMKFW	FTNTVVRG	IAAYESNW
DmelOR43a	NASYSYFT	PFGLALPG	PMTLAMFQ	TYYNRANE	QTQHPMEI	FGSIICSL	NVRMWRHL	IFNALMRT	EAVYNVPW
DmelOR49b	NTTYTFFT	PFGSKIPG	PITLELFQ	ALYWYANE	RAQRPAAI	FSALLCAL	NIKILRFW	WINTVLRA	TAAYETEW
MdomOR30a	NATYSYFT	PFGMYVPG	PMNLEMLQ	IMYYFANE	RAQKPCAI	FGAMLCAM	NLSIMKFW	FFNTILRA	IAAYESNW
MdomOR49b	NASYSYFT	PFGSIIPG	PMTLELFQ	ALYWYANE	RAQKPCTI	FGTLLCAL	NVKILKFW	WFNTILRA	AAAYETEW
LlonOR10	NVSYSYFT	PYGLYIPG	PLTLQMFQ	TVYWSANE	RASRPLEI	FVMLLCAL	SVKVWKIM	YFNSIIRV	QTLYNCQW
LlonOR10.1	NVSYTYFT	PYGVHIPG	PLTLQMFQ	SLYWNANE	RTQRPLKI	FVLLLCAL	SISIWKHM	FLNAIIRA	QTIYFSPW
SpyrOR49b	NASYSYFT	PYGSHIPG	PMSLEMFQ	TLYWYASQ	RAQSPCVM	FGTLLCGL	SIRVLKYW	WFNTILRG	DAAYDVNW
EbalOR49b	NVSYSYFT	PFGSIVPG	PMNLETFQ	ALYWYANE	RAQKPCSL	FGILLCAL	SVRILKFW	WSNTILRA	AAAYETNW
CcapOR49b	NASYTYFT	PFGSMIPG	PITLELFQ	SLYWYANE	RAQKPPAI	FGTLLCAL	SVRILRFW	WFNTILRA	AAAYDTEW
CcapOR43a	NSSYSYFT	PFGVALPG	PMTMEVFQ	TYYWQANG	RTQKPLQI	FSCVICSL	NVRLWKFL	IFNALLRT	DAAYEMQW
ScalOR30a	NATYSYFT	PFGMYVPG	PMNLQMLQ	IMYYFANE	RSQKPCAI	FGAMLCAM	NLRIMKFW	FFNTILRA	IAAYDSNW
SbulOR49b	NASYSYFT	PFGSMIPG	LMTLELFQ	ALYWYANE	RTQKPCSI	FGALLCAL	NVKILKFW	WFNTIIRA	AAAYETEW
CstyOR49b	NASYSYFT	PFGSMIPG	LMTLELFQ	ALYWYANE	RAQKPCSI	FGTLLCAL	NVKILKFW	WFNTILRA	AAAYDTEW
LcupOR49b	NASYSYFT	PFGSMIPG	LMTLELFQ	ALYWYANE	RAQKPCSI	FGALLCAL	NVKILKFW	WFNTILRA	EAAYDTEW
AalbOR2	NASYSYFT	PYGVYIPG	PMTLEMFQ	ALYWHSNE	RAQRPLAI	FGMMLCAL	NVKVWLFW	YFNLVLRT	SLYYNSAW
AalbOR9	NASYSYFT	PYGMHIPG	PMTLEMFQ	AFYWHANE	RSQVPLEI	FGMMLCAL	NARVWRFW	YFNAVLRV	EAAYSGAW
AalbOR10	NASYSYFT	PYGMFIPG	PMTLEMFQ	AFYWHANE	RAQQPLEI	FGLMLCAL	NARVWRFW	YFNAVLRT	VAAYSGPW
CquiOR2	NASYSYFT	PYGVYVPG	PMTLEMFQ	ALYWHSNE	RAQRPLVI	FGMMLCAL	NVRVWLFW	YFNLVLRT	SLYYNGNW
CquiOR10	NASYSYFT	PYGMFIPG	AMTLEMFQ	TFYWHANE	RAQQPLEI	FGLMLCAL	NVRVWHFW	FFNAVLRT	EAAYDAPW
TambOR2	NVSYSYFT	PYGVYAPG	PMTLEMFQ	ALYWHSNE	RAQRPLAI	FGMMLCAL	NAKVWLFW	YFNLVLRT	DSLYNAGW
TambOR10	NASYSYFT	PYGMFIPG	TMTLEMFQ	AFYWHANE	RAQQPLEI	FGMMLCAL	NARVWRFW	YFNAVLRT	EAAYCGPW
