## Supplementary Table 5 for "Functional evolution of olfactory indolergic receptors in Diptera"

### Sheet: motif_position_KW_MWU
Supplementary Table 5. Position-level statistical analysis of motif residues. Tests, statistics, residue counts, group sizes, FDR values and effect sizes for positions associated with indole–skatole preference.
Position	Motif	Test	Statistic	p_value	N_residues	N_total	Group_sizes	Residues	FDR	effect_size	effect_type
MEME-5_pos6	MEME-5	MWU	1	0.0025974	2	22	19;3	A;S	0.0504932	-0.964912	Cliff_delta
MEME-3_pos4	MEME-3	KW	13.9613	0.00295836	4	22	1;8;8;5	L;M;S;V	0.0504932	0.608959	epsilon_sq
MEME-5_pos2	MEME-5	KW	15.7797	0.00332949	5	22	5;13;2;1;1	F;L;M;V;Y	0.0504932	0.692923	epsilon_sq
MEME-9_pos4	MEME-9	KW	13.4994	0.00367223	4	22	7;3;1;11	A;L;S;T	0.0504932	0.583298	epsilon_sq
MEME-8_pos6	MEME-8	KW	9.07905	0.0282581	4	22	1;12;3;6	H;K;L;R	0.284744	0.337725	epsilon_sq
MEME-6_pos4	MEME-6	KW	10.385	0.0344188	5	22	10;3;6;1;2	K;Q;R;S;V	0.284744	0.375587	epsilon_sq
MEME-10_pos1	MEME-10	KW	14.9209	0.0370262	8	22	5;3;5;3;2;2;1;1	A;D;E;I;Q;S;T;V	0.284744	0.565782	epsilon_sq
MEME-8_pos2	MEME-8	KW	7.70097	0.0526134	4	22	5;3;3;11	A;I;L;V	0.284744	0.261165	epsilon_sq
MEME-8_pos3	MEME-8	KW	5.71014	0.0575517	3	22	9;11;2	K;R;S	0.284744	0.195271	epsilon_sq
MEME-10_pos7	MEME-10	KW	10.5225	0.0617132	6	22	2;6;1;6;5;2	A;E;G;N;P;Q	0.284744	0.345158	epsilon_sq
MEME-10_pos5	MEME-10	KW	10.3907	0.0648912	6	22	1;6;7;1;4;3	C;D;E;F;N;S	0.284744	0.336921	epsilon_sq
MEME-6_pos7	MEME-6	KW	11.8388	0.0656633	7	22	7;6;1;1;4;1;2	A;E;K;Q;S;T;V	0.284744	0.389253	epsilon_sq
MEME-10_pos2	MEME-10	KW	7.1488	0.0673032	4	22	17;2;1;2	A;L;S;T	0.284744	0.230489	epsilon_sq
MEME-8_pos5	MEME-8	KW	5.09055	0.0784515	3	22	8;3;11	L;M;W	0.308202	0.162661	epsilon_sq
MEME-6_pos2	MEME-6	KW	4.93043	0.0849904	3	22	15;4;3	A;S;T	0.311631	0.154233	epsilon_sq
MEME-3_pos5	MEME-3	KW	10.6417	0.100101	7	22	1;3;4;2;1;4;7	A;F;H;I;K;M;Y	0.344096	0.309449	epsilon_sq
MEME-10_pos3	MEME-10	KW	5.72588	0.125736	4	22	17;1;2;2	A;I;L;Y	0.406792	0.151438	epsilon_sq
MEME-9_pos1	MEME-9	KW	5.52154	0.137356	4	22	5;1;8;8	F;I;W;Y	0.419698	0.140086	epsilon_sq
MEME-4_pos6	MEME-4	KW	5.38679	0.145569	4	22	6;14;1;1	L;M;T;V	0.421384	0.132599	epsilon_sq
MEME-7_pos8	MEME-7	MWU	33	0.17316	2	22	20;2	L;M	0.469623	0.65	Cliff_delta
MEME-4_pos1	MEME-4	KW	4.80749	0.186449	4	22	1;3;17;1	A;L;P;T	0.469623	0.100416	epsilon_sq
MEME-9_pos8	MEME-9	KW	4.78984	0.187849	4	22	10;2;7;3	A;G;T;V	0.469623	0.0994353	epsilon_sq
MEME-7_pos4	MEME-7	KW	2.95063	0.228707	3	22	10;11;1	L;M;V	0.546908	0.0500331	epsilon_sq
MEME-3_pos2	MEME-3	MWU	78	0.248535	2	22	10;12	F;Y	0.56044	0.3	Cliff_delta
MEME-5_pos4	MEME-5	MWU	41	0.264935	2	22	19;3	W;Y	0.56044	0.438596	Cliff_delta
MEME-4_pos7	MEME-4	MWU	41	0.264935	2	22	19;3	F;L	0.56044	0.438596	Cliff_delta
MEME-10_pos6	MEME-10	KW	6.48481	0.371124	7	22	2;1;5;1;5;7;1	A;C;G;M;S;T;V	0.755994	0.0323207	epsilon_sq
MEME-5_pos1	MEME-5	KW	3.91487	0.41765	5	22	13;2;2;4;1	A;I;S;T;V	0.759369	0	epsilon_sq
MEME-5_pos5	MEME-5	KW	5.96443	0.427187	7	22	2;8;1;1;1;1;8	F;H;N;Q;S;V;Y	0.759369	0	epsilon_sq
MEME-4_pos5	MEME-4	KW	1.6693	0.434026	3	22	18;1;3	E;K;Q	0.759369	0	epsilon_sq
MEME-6_pos6	MEME-6	KW	2.72036	0.436779	4	22	1;8;12;1	A;C;L;P	0.759369	0	epsilon_sq
MEME-4_pos2	MEME-4	KW	1.63373	0.441815	3	22	2;2;18	I;L;M	0.759369	0	epsilon_sq
MEME-8_pos4	MEME-8	KW	1.30435	0.520912	3	22	10;2;10	I;L;V	0.846639	0	epsilon_sq
MEME-2_pos5	MEME-2	MWU	21	0.523377	2	22	19;3	S;T	0.846639	-0.263158	Cliff_delta
MEME-2_pos3	MEME-2	KW	1.2108	0.545855	3	22	1;18;3	I;S;T	0.857772	0	epsilon_sq
MEME-7_pos3	MEME-7	KW	3.42434	0.634866	6	22	6;1;1;3;7;4	A;C;I;L;M;T	0.969934	0	epsilon_sq
MEME-4_pos3	MEME-4	KW	0.752616	0.686391	3	22	4;1;17	N;S;T	1	0	epsilon_sq
MEME-3_pos6	MEME-3	KW	1.41265	0.702573	4	22	1;15;2;4	A;I;L;V	1	0	epsilon_sq
MEME-6_pos3	MEME-6	MWU	14	0.727273	2	22	21;1	Q;S	1	0.333333	Cliff_delta
MEME-9_pos5	MEME-9	KW	0.575638	0.749897	3	22	11;1;10	I;L;V	1	0	epsilon_sq
MEME-8_pos8	MEME-8	KW	0.550447	0.759402	3	22	1;2;19	L;M;W	1	0	epsilon_sq
MEME-7_pos2	MEME-7	KW	0.474308	0.78887	3	22	18;2;2	G;S;V	1	0	epsilon_sq
MEME-2_pos6	MEME-2	MWU	22	0.865801	2	22	2;20	F;Y	1	0.1	Cliff_delta
MEME-7_pos5	MEME-7	MWU	9	0.909091	2	22	1;21	I;L	1	-0.142857	Cliff_delta
MEME-4_pos4	MEME-4	MWU	12	0.909091	2	22	21;1	L;M	1	0.142857	Cliff_delta
MEME-8_pos7	MEME-8	KW	0.4974	0.919462	4	22	19;1;1;1	F;H;I;Y	1	0	epsilon_sq
MEME-6_pos8	MEME-6	KW	0.158893	0.923627	3	22	20;1;1	I;L;M	1	0	epsilon_sq
MEME-8_pos1	MEME-8	KW	0.139032	0.932845	3	22	16;5;1	N;S;T	1	0	epsilon_sq
MEME-5_pos8	MEME-5	KW	0.0640316	0.968491	3	22	20;1;1	E;G;Q	1	0	epsilon_sq
MEME-2_pos2	MEME-2	KW	0.225296	0.973406	4	22	16;1;1;4	A;S;T;V	1	0	epsilon_sq
MEME-9_pos2	MEME-9	KW	0.361001	0.985543	5	22	18;1;1;1;1	F;I;L;S;T	1	0	epsilon_sq
MEME-7_pos7	MEME-7	KW	0.0680258	0.995376	4	22	19;1;1;1	A;G;S;V	1	0	epsilon_sq
MEME-9_pos6	MEME-9	KW	0.00922266	0.995399	3	22	3;18;1	I;L;V	1	0	epsilon_sq
MEME-3_pos8	MEME-3	MWU	10	1	2	22	21;1	G;T	1	-0.047619	Cliff_delta
MEME-5_pos7	MEME-5	MWU	11	1	2	22	21;1	N;S	1	0.047619	Cliff_delta

### Sheet: motif_position_discrimination_s
Supplementary Table 5. Chi-square and Fisher exact test results for motif-associated positions. Position-wise p values, residue counts and FDR-corrected significance for indole–skatole tuning.
Position	Motif	Test	Statistic	p Value	N residues	N total	Group sizes	Residues	FDR	Effect size	Effect type
MEME-3_pos4	MEME-3	KW	13.9613	0.00295835	4	22	1;8;8;5	L;M;S;V	0.0504932	0.608959	epsilon_sq
MEME-5_pos2	MEME-5	KW	15.7797	0.00332949	5	22	5;13;2;1;1	F;L;M;V;Y	0.0504932	0.692923	epsilon_sq
MEME-5_pos6	MEME-5	MWU	1	0.0025974	2	22	19;3	A;S	0.0504932	-0.966667	Cliff_delta
MEME-9_pos4	MEME-9	KW	13.4994	0.00367223	4	22	7;3;1;11	A;L;S;T	0.0504932	0.583298	epsilon_sq
MEME-10_pos7	MEME-10	KW	10.5225	0.0617132	6	22	2;6;1;6;5;2	A;E;G;N;P;Q	0.284744	0.345158	epsilon_sq
MEME-6_pos4	MEME-6	KW	10.385	0.0344188	5	22	10;3;6;1;2	K;Q;R;S;V	0.284744	0.375587	epsilon_sq
MEME-10_pos5	MEME-10	KW	10.3907	0.0648912	6	22	1;6;7;1;4;3	C;D;E;F;N;S	0.284744	0.336921	epsilon_sq
MEME-10_pos1	MEME-10	KW	14.9209	0.0370262	8	22	5;3;5;3;2;2;1;1	A;D;E;I;Q;S;T;V	0.284744	0.565782	epsilon_sq
MEME-8_pos6	MEME-8	KW	9.07905	0.0282581	4	22	1;12;3;6	H;K;L;R	0.284744	0.337725	epsilon_sq
MEME-8_pos2	MEME-8	KW	7.70097	0.0526134	4	22	5;3;3;11	A;I;L;V	0.284744	0.261165	epsilon_sq
MEME-6_pos7	MEME-6	KW	11.8388	0.0656633	7	22	7;6;1;1;4;1;2	A;E;K;Q;S;T;V	0.284744	0.389253	epsilon_sq
MEME-8_pos3	MEME-8	KW	5.71014	0.0575517	3	22	9;11;2	K;R;S	0.284744	0.195271	epsilon_sq
MEME-10_pos2	MEME-10	KW	7.1488	0.0673032	4	22	17;2;1;2	A;L;S;T	0.284744	0.230489	epsilon_sq
MEME-8_pos5	MEME-8	KW	5.09055	0.0784515	3	22	8;3;11	L;M;W	0.308202	0.162661	epsilon_sq
MEME-6_pos2	MEME-6	KW	4.93043	0.0849904	3	22	15;4;3	A;S;T	0.311631	0.154233	epsilon_sq
MEME-3_pos5	MEME-3	KW	10.6417	0.100101	7	22	1;3;4;2;1;4;7	A;F;H;I;K;M;Y	0.344096	0.309449	epsilon_sq
MEME-10_pos3	MEME-10	KW	5.72588	0.125736	4	22	17;1;2;2	A;I;L;Y	0.406792	0.151438	epsilon_sq
MEME-9_pos1	MEME-9	KW	5.52154	0.137356	4	22	5;1;8;8	F;I;W;Y	0.419698	0.140086	epsilon_sq
MEME-4_pos6	MEME-4	KW	5.38679	0.145569	4	22	6;14;1;1	L;M;T;V	0.421384	0.132599	epsilon_sq
MEME-7_pos8	MEME-7	MWU	33	0.17316	2	22	20;2	L;M	0.469623	0.666667	Cliff_delta
MEME-4_pos1	MEME-4	KW	4.80749	0.186449	4	22	1;3;17;1	A;L;P;T	0.469623	0.100416	epsilon_sq
MEME-9_pos8	MEME-9	KW	4.78984	0.187849	4	22	10;2;7;3	A;G;T;V	0.469623	0.0994353	epsilon_sq
MEME-7_pos4	MEME-7	KW	2.95063	0.228707	3	22	10;11;1	L;M;V	0.546908	0.0500331	epsilon_sq
MEME-3_pos2	MEME-3	MWU	78	0.248535	2	22	10;12	F;Y	0.56044	0.323077	Cliff_delta
MEME-5_pos4	MEME-5	MWU	41	0.264935	2	22	19;3	W;Y	0.56044	0.433333	Cliff_delta
MEME-4_pos7	MEME-4	MWU	41	0.264935	2	22	19;3	F;L	0.56044	0.433333	Cliff_delta
MEME-10_pos6	MEME-10	KW	6.48481	0.371124	7	22	2;1;5;1;5;7;1	A;C;G;M;S;T;V	0.755994	0.0323207	epsilon_sq
MEME-4_pos5	MEME-4	KW	1.6693	0.434026	3	22	18;1;3	E;K;Q	0.759369	0	epsilon_sq
MEME-5_pos1	MEME-5	KW	3.91487	0.41765	5	22	13;2;2;4;1	A;I;S;T;V	0.759369	0	epsilon_sq
MEME-6_pos6	MEME-6	KW	2.72036	0.436779	4	22	1;8;12;1	A;C;L;P	0.759369	0	epsilon_sq
MEME-5_pos5	MEME-5	KW	5.96443	0.427187	7	22	2;8;1;1;1;1;8	F;H;N;Q;S;V;Y	0.759369	0	epsilon_sq
MEME-4_pos2	MEME-4	KW	1.63373	0.441815	3	22	2;2;18	I;L;M	0.759369	0	epsilon_sq
MEME-2_pos5	MEME-2	MWU	21	0.523377	2	22	19;3	S;T	0.846639	-0.3	Cliff_delta
MEME-8_pos4	MEME-8	KW	1.30435	0.520912	3	22	10;2;10	I;L;V	0.846639	0	epsilon_sq
MEME-2_pos3	MEME-2	KW	1.2108	0.545855	3	22	1;18;3	I;S;T	0.857772	0	epsilon_sq
MEME-7_pos3	MEME-7	KW	3.42434	0.634866	6	22	6;1;1;3;7;4	A;C;I;L;M;T	0.969934	0	epsilon_sq
MEME-6_pos3	MEME-6	MWU	14	0.727273	2	22	21;1	Q;S	1	0.272727	Cliff_delta
MEME-2_pos6	MEME-2	MWU	22	0.865801	2	22	2;20	F;Y	1	0.142857	Cliff_delta
MEME-3_pos6	MEME-3	KW	1.41265	0.702573	4	22	1;15;2;4	A;I;L;V	1	0	epsilon_sq
MEME-3_pos8	MEME-3	MWU	10	1	2	22	21;1	G;T	1	-0.0909091	Cliff_delta
MEME-2_pos2	MEME-2	KW	0.225296	0.973406	4	22	16;1;1;4	A;S;T;V	1	0	epsilon_sq
MEME-5_pos8	MEME-5	KW	0.0640316	0.968491	3	22	20;1;1	E;G;Q	1	0	epsilon_sq
MEME-5_pos7	MEME-5	MWU	11	1	2	22	21;1	N;S	1	0	Cliff_delta
MEME-4_pos3	MEME-4	KW	0.752616	0.686391	3	22	4;1;17	N;S;T	1	0	epsilon_sq
MEME-4_pos4	MEME-4	MWU	12	0.909091	2	22	21;1	L;M	1	0.0909091	Cliff_delta
MEME-7_pos7	MEME-7	KW	0.0680258	0.995376	4	22	19;1;1;1	A;G;S;V	1	0	epsilon_sq
MEME-6_pos8	MEME-6	KW	0.158893	0.923627	3	22	20;1;1	I;L;M	1	0	epsilon_sq
MEME-7_pos2	MEME-7	KW	0.474308	0.78887	3	22	18;2;2	G;S;V	1	0	epsilon_sq
MEME-8_pos7	MEME-8	KW	0.4974	0.919462	4	22	19;1;1;1	F;H;I;Y	1	0	epsilon_sq
MEME-8_pos1	MEME-8	KW	0.139032	0.932845	3	22	16;5;1	N;S;T	1	0	epsilon_sq
MEME-7_pos5	MEME-7	MWU	9	0.909091	2	22	1;21	I;L	1	-0.0909091	Cliff_delta
MEME-8_pos8	MEME-8	KW	0.550447	0.759402	3	22	1;2;19	L;M;W	1	0	epsilon_sq
MEME-9_pos2	MEME-9	KW	0.361001	0.985543	5	22	18;1;1;1;1	F;I;L;S;T	1	0	epsilon_sq
MEME-9_pos5	MEME-9	KW	0.575638	0.749897	3	22	11;1;10	I;L;V	1	0	epsilon_sq
MEME-9_pos6	MEME-9	KW	0.00922266	0.995399	3	22	3;18;1	I;L;V	1	0	epsilon_sq

### Sheet: Top_4_position_by_receptor
Supplementary Table 5. Top four motif-associated positions linked to ligand preference. Residue identity at positions M9-p4, M3-p4, M5-p2, and M5-p6 for each receptor.
Receptor	M9-p4	M3-p4	M5-p2	M5-p6
CcapOR43a	A	V	Y	A
DmelOR43a	A	L	Y	A
LlonOR10.1	A	V	L	A
LlonOR10	S	L	V	A
CquiOR2	L	V	L	S
TambOR2	L	V	L	S
AalbOR2	L	V	L	S
AaegOR2	L	V	L	S
AalbOR9	A	M	F	A
AaegOR9	A	M	F	A
CquiOR10	A	M	F	A
TambOR10	A	M	F	A
AalbOR10	A	M	F	A
AaegOR10	A	M	F	A
MdomOR30a	T	M	M	A
ScalOR30a	T	M	M	A
DmelOR30a	T	M	L	A
SpyrOR49b	T	S	L	A
EbalOR49b	T	S	L	A
DmelOR49b	T	S	L	A
CcapOR49b	T	S	L	A
MdomOR49b	T	S	L	A
SbulOR49b	T	S	L	A
LcupOR49b	T	S	L	A
CstyOR49b	T	S	L	A
