## Supplementary Table 6 for "Functional evolution of olfactory indolergic receptors in Diptera"

### Sheet: Fimo_Results
Supplementary Table 6. FIMO motif occurrence analysis in outgroup receptors (AaegOR11, DmelOR56a) and the lepidopteran HarmOR30. Positions, motif matches and statistical scores for all detected motif occurrences.
AaegOR11
motif_id	motif_alt_id	sequence_name	start	stop	strand	score	p-value	q-value	matched_sequence
NASYSYFT	MEME-2	AaegOR11	406	413	+	20.9091	4.88e-09	1.8e-06	RASYSYFT
ALYWHANE	MEME-5	AaegOR11	341	348	+	20.1408	2.92e-08	1.02e-05	LYYWHANE
FGMMLCAL	MEME-7	AaegOR11	305	312	+	14.8194	2.09e-07	7.96e-05	FSVLLCAL
YFNTVLRA	MEME-9	AaegOR11	400	407	+	3.50633	2.18e-05	0.00791	TFLAILRA
NELVTYIF	MEME-13	AaegOR11	374	381	+	2.8375	2.27e-05	0.00843	RHLITFIC
NVRVWKFW	MEME-8	AaegOR11	89	96	+	0.239437	6.48e-05	0.0251	IVRILHFY
DmelOR56a
RAQKPLEI	MEME-6	DmelOR56a	380	387	+	7.56962	6.29e-06	0.00259	HAQRPMKM
FGMMLCAL	MEME-7	DmelOR56a	302	309	+	0.513889	2.77e-05	0.00952	FSVLICFL
HarmOR30
NASYSYFT	MEME-2	HarmOR30	369	376	+	-2.48052	1.07e-05	0.003	RMSYSYFA
NASYSYFT	MEME-2	HarmOR30	66	73	+	-3.41558	1.63e-05	0.003	QASYLLFT
RAQKPLEI	MEME-6	HarmOR30	344	351	+	3.81013	1.81e-05	0.00672	RISRPLVL
